# First documentation of *Buprestis haemorrhoidalis* (Coleoptera: Buprestidae) occurrence and damage in Korean wooden cultural heritage: population genetic structure and conservation implications

**DOI:** 10.64898/2026.11.17.767259

**Authors:** Donguk Kim, KyoungSu Choi, Kwang Shik Choi

## Abstract

*Buprestis haemorrhoidalis* Herbst, 1780 (Coleoptera: Buprestidae) is a Palaearctic wood-boring beetle associated with conifers and capable of developing in structural timber. Although this species is known to occur in Korea, its occurrence in wooden cultural heritage structures and its wood-boring activity have not previously been documented or investigated. We surveyed 58 sites in various regions of South Korea, including wooden cultural heritage sites, some designated as UNESCO World Heritage properties, and natural and timber-associated environments. We also examined mitochondrial genetic variation using maximum-likelihood phylogenetic analysis and haplotype networks based on cytochrome *c* oxidase subunit I (*COI*) sequences from Korean specimens and reference sequences from Japan, the Russian Far East, and Europe. Adults were observed in natural and timber-associated environments, while adults and characteristic emergence holes were recorded at wooden cultural heritage sites, including the direct observation of an adult emerging from a wooden column. Analysis of 82 *COI* sequences identified 49 haplotypes and three mitochondrial subgroups (A–C). Subgroups A and B comprised predominantly Korean specimens and co-occurred at three sampling sites. Several haplotypes were shared among geographically separated Korean localities. This study provides the first documentation of *B. haemorrhoidalis* occurrence and associated evidence of wood-boring damage in Korean wooden cultural heritage, together with baseline information on its occurrence in human-made wooden environments and mitochondrial genetic variation. Shared *COI* haplotypes and historical timber-supply patterns raise the possibility of timber-mediated dispersal. These findings provide a foundation for monitoring this species and informing the conservation of wooden cultural heritage in Korea.
