## Supplemental Data 1 for "First documentation of *Buprestis haemorrhoidalis* (Coleoptera: Buprestidae) occurrence and damage in Korean wooden cultural heritage: population genetic structure and conservation implications"

### Sheet: Table S1
Table S1. Survey records of wooden cultural heritage sites and other wooden structures in South Korea.
Notes: Emergence holes: +, observed; −, not observed. An asterisk (*) indicates a site designated as part of a UNESCO World Heritage property. Site numbers correspond to those shown in Fig. 1.
No.	Locality	Site type	Surveyed structures	Survey date	No. of adults observed	Emergence holes	Notes	Supplementary figures
1	Jingwansa area, Eunpyeong-gu, Seoul	Temple,Traditional wooden building	Temple complex and nearby traditional wooden buildings	16.VII.2026	9	+		Supp. Fig. S1 (A–C)
2	Yongmunsa, Yangpyeong, Gyeonggi-do	Temple	Temple complex	15.VII.2026	0	+	Emergence holes only	Supp. Fig. S1 (D–F)
3	Sanasa, Yangpyeong, Gyeonggi-do	Temple	Temple complex	15.VII.2026	0	+	Emergence holes only	Supp. Fig. S1 (G–I)
4	Samhwasa, Donghae, Gangwon-do	Temple	Temple complex	5.VII.2017	5	+	Oviposition observed	Supp. Fig. S1 (J–L)
5	Balsimsa, Pyeongchang, Gangwon-do	Temple	Temple complex	12.VIII.2021	0	+	Emergence holes only
6	Woljeongsa, Pyeongchang, Gangwon-do	Temple	Temple complex	11.VIII.2026	4	+		Supp. Fig. S1 (M–O)
7	Sangwonsa, Pyeongchang, Gangwon-do	Temple	Temple complex	29.VI.2024	0	+	Emergence holes only
8	Bodeoksa, Yeongwol, Gangwon-do	Temple	Temple complex	27.V.2025	1	+	Failed emergence (dead adults only)	Supp. Fig. S1 (P–R)
9	Seo-myeon, Yangyang, Gangwon-do	Traditional accommodation	Accommodation buildings	13.VII.2025	2	+
10	Sinheungsa, Sokcho, Gangwon-do	Temple	Temple complex and nearby commercial building	17.VII.2026	2	+	Failed emergence (dead adults only)	Supp. Fig. S1 (S–U)
11	Baekdamsa, Inje, Gangwon-do	Temple	Temple complex	17.VII.2026	1	+	Failed emergence (dead adults only)	Supp. Fig. S1 (V–X)
12	Geumgangsan Hwaamsa, Goseong, Gangwon-do	Temple	Temple complex	18.VII.2026	1	+	Dead adults only	Supp. Fig. S1 (Y–AA)
13	Sutasa, Hongcheon, Gangwon-do	Temple	Temple complex	19.VII.2026	3	+		Supp. Fig. S1 (AB–AD)
14	Guinsa, Danyang, Chungcheongbuk-do	Temple	Temple complex	26.V.2025	0	+	Emergence holes only	Supp. Fig. S1 (AE–AG)
15	Beopjusa*, Boeun-gun, Chungcheongbuk-do	Temple	Temple complex	3.VIII.2026	0	+	Emergence holes only	Supp. Fig. S1 (AH–AJ)
16	Gwangdeoksa, Cheonan, Chungcheongnam-do	Temple	Temple complex	23.VIII.2025	0	+	Emergence holes only	Supp. Fig. S1 (AK–AM)
17	Magoksa*, Gongju, Chungcheongnam-do	Temple	Temple complex	23.VIII.2025	0	+	Emergence holes only	Supp. Fig. S1 (AN–AP)
18	Gapsa, Gongju, Chungcheongnam-do	Temple	Temple complex	21.VI.2026	1	+		Supp. Fig. S1 (AQ–AS)
				22.VI.2026	1
19	Sinwonsa, Gongju, Chungcheongnam-do	Temple	Temple complex	21.VI.2026	2	+		Supp. Fig. S1 (AT–AV)
20	Jijangjeongsa, Nonsan, Chungcheongnam-do	Temple	Temple complex	21.VI.2026	2	+
21	Daewonsa, Ulleungdo Is., Gyeongsangbuk-do	Temple	Temple complex	14.VIII.2024	1	+		Supp. Fig. S1 (AW–AY)
22	Daejeonsa, Cheongsong, Gyeongsangbuk-do	Temple	Temple complex	7.VIII.2021	4	+
				27.VII.2023	2
23	Cheongdoeupseong, Cheongdo, Gyeongsangbuk-do	Historic fortress	Wooden structure (Fortress complex, Commercial building)	22.VII.2023	1	+
				13.VII.2026	0
24	Unmunsa, Cheongdo, Gyeongsangbuk-do	Temple	Temple complex	15.IX.2024	0	+	Emergence holes only	Supp. Fig. S1 (AZ–BB)
25	Donggung Palace and Wolji Pond, Gyeongju, Gyeongsangbuk-do	Historic palace complex	Reconstructed wooden buildings	7.VII.2026	0	+	Emergence holes only
26	Bulguksa*, Gyeongju, Gyeongsangbuk-do	Temple	Temple complex	8.VII.2026	0	+	Emergence holes only	Supp. Fig. S1 (BC–BE)
27	Seokguram*, Gyeongju, Gyeongsangbuk-do	Temple	Temple complex	8.VII.2026	0	+	Emergence holes only	Supp. Fig. S1 (BF–BH)
28	Gamsansa, Gyeongju, Gyeongsangbuk-do	Temple	Temple complex	8.VII.2026	0	+	Emergence holes only
29	Girimsa, Gyeongju, Gyeongsangbuk-do	Temple	Temple complex	25.VII.2026	0	+	Emergence holes only
30	Cheongtong-myeon, Yeongcheon, Gyeongsangbuk-do	Traditional commercial building	Wooden structure (Commercial building)	4.I.2026	0	+	Emergence holes only
31	Eunhaesa, Yeongcheon, Gyeongsangbuk-do	Temple	Temple complex	8.VIII.2026	1	+	Dead adults only	Supp. Fig. S1 (BI–BK)
32	Hahoe Village*, Andong, Gyeongsangbuk-do	Historic village	Wooden structure (Ancillary buildings, Commercial building)	13.VII.2026	0	+	Emergence holes only	Supp. Fig. S1 (BL–BN)
33	Simwonsa, Seongju, Gyeongsangbuk-do	Temple	Temple complex	15.VII.2026	1	+	Failed emergence (dead adults only)	Supp. Fig. S1 (BO–BQ)
34	Gounsa, Uiseong, Gyeongsangbuk-do	Temple	Temple complex	14.VII.2026	0	+	Emergence holes only
35	Buseoksa*, Yeongju, Gyeongsangbuk-do	Temple	Temple complex	1.VIII.2026	0	+	Emergence holes only	Supp. Fig. S1 (BR–BT)
36	Sosuseowon*, Yeongju, Gyeongsangbuk-do	Confucian academy	Academy complex	1.VIII.2026	0	+	Emergence holes only	Supp. Fig. S1 (BU–BW)
37	Donghwasa, Daegu	Temple	Temple complex	27.VII.2026	0	+	Emergence holes only	Supp. Fig. S1 (BX–BZ)
38	Otgol Village, Daegu	Historic village	Pavilion	26.VII.2025	1	+	Dead adults only
39	Sojaesa, Dalseong, Daegu	Temple	Temple complex	9.VII.2026	0	+	Emergence holes only
40	Dodongseowon*, Dalseong, Daegu	Confucian academy	Academy complex	23.VII.2025	4	+	Oviposition observed	Supp. Fig. S1 (CA–CC)
				3.VII.2026	6
				9.VII.2026	2
41	Yugasa, Dalseong, Daegu	Temple	Temple complex	3.VII.2026	7	+	Oviposition observed	Supp. Fig. S1 (CD–CF)
				9.VII.2026	6
42	Ssanggyesa, Hadong, Gyeongsangnam-do	Temple	Temple complex	11.VI.2025	0	+	Emergence holes only	Supp. Fig. S1 (CG–CI)
43	Seongjusa, Changwon, Gyeongsangnam-do	Temple	Temple complex	27.VII.2025	6	+	Adult emergence observed	Supp. Fig. S1 (CJ–CL)
				7.VI.2026	1
				11.VI.2026	1
				15.VI.2026	1
				27.VI.2026	6
				28.VI.2026	13
				2.VII.2026	3
				6.VII.2026	2
				8.VII.2026	3
				9.VII.2026	3
				12.VII.2026	2
44	Pyochungsa, Miryang, Gyeongsangnam-do	Temple	Temple complex	26.VII.2025	0	+	Emergence holes only	Supp. Fig. S1 (CM–CO)
45	Haeinsa*, Hapcheon, Gyeongsangnam-do	Temple	Temple complex	15.VII.2026	1	+	Dead adults only	Supp. Fig. S1(CP–CR)
46	Tongdosa*, Yangsan, Gyeongsangnam-do	Temple	Temple complex	12.VII.2026	0	+	Emergence holes only
47	Baekryeonsa, Muju, Jeollabuk-do	Temple	Temple complex	30.VII.2026	2	+		Supp. Fig. S1 (CS–CU)
48	Anguksa, Muju, Jeollabuk-do	Temple	Temple complex	30.VII.2025	0	+	Emergence holes only	Supp. Fig. S1 (CV–CX)
49	Ajung Lake, Jeonju, Jeollabuk-do	Urban park	Pavilion	26.VI.2026	0	+	Emergence holes only
50	Cheoneunsa, Gurye, Jeollanam-do	Temple	Temple complex	10.VI.2025	0	+	Emergence holes only
51	Hwaeomsa, Gurye, Jeollanam-do	Temple	Temple complex	11.VI.2025	0	+	Emergence holes only	Supp. Fig. S1 (CY–DA)
52	Jangsan-myeon, Shinan, Jangsando Is., Jeollanam-do	Restaurant	Wooden deck	11.VIII.2026	1	-
53	Seondeoksa, Seogwipo, Jejudo Is., Jeju-do	Temple	Temple complex	6.VIII.2025	0	+	Emergence holes only	Supp. Fig. S1 (DB–DD)
Total					115

### Sheet: Table S2
Table S2. Survey records of natural breeding substrates of Buprestis haemorrhoidalis.
Notes: Emergence holes: +, observed; −, not observed. Site numbers correspond to those shown in Fig. 1.
No.	Locality	Site type	Survey date	No. of adults observed	Emergence holes	Notes
54	Jijirigol Valley, Taebaek, Gangwon-do	Woodpile	4.VIII.2023	5	-
55	Buk-myeon, Yeongwol, Gangwon-do	Logging site	19.VI.2025	1	-
56	Seo-myeon, Yangyang, Gangwon-do	Logging site	13.VII.2025	1	-
57	Wando Arboretum, Wando, Wando Is., Jeollanam-do	Woodpile, Standing dead trees	23.VII.2021	5	-
58	Haean, Jeju, Jejudo Is., Jeju-do	forest edge	23.VII.2025	1	-	Adult collected incidentally
Total				13

### Sheet: Table S3
Table S3. Specimen information, haplotype assignments, and geographic origins of Buprestis haemorrhoidalis COI sequences used in phylogenetic and haplotype network analyses.
N	Species	Haplotype	Voucher ID	ML subgroup	locality	Date	GenBank accession / BOLD process ID
1	Buprestis haemorrhoidalis	H11	BHKR001	A	Jingwansa area, Eunpyeong-gu, Seoul, South Korea	16.VII.2026	QB298389
2	B. haemorrhoidalis	H13	BHKR002	A	Jingwansa area, Eunpyeong-gu, Seoul, South Korea	16.VII.2026	QB298390
3	B. haemorrhoidalis	H13	BHKR003	A	Jingwansa area, Eunpyeong-gu, Seoul, South Korea	16.VII.2026	QB298391
4	B. haemorrhoidalis	H24	BHKR004	A	Jingwansa area, Eunpyeong-gu, Seoul, South Korea	16.VII.2026	QB298392
5	B. haemorrhoidalis	H26	BHKR005	A	Jingwansa area, Eunpyeong-gu, Seoul, South Korea	16.VII.2026	QB298393
6	B. haemorrhoidalis	H34	BHKR006	A	Jingwansa area, Eunpyeong-gu, Seoul, South Korea	16.VII.2026	QB298394
7	B. haemorrhoidalis	H35	BHKR007	A	Jingwansa area, Eunpyeong-gu, Seoul, South Korea	16.VII.2026	QB298395
8	B. haemorrhoidalis	H6	BHKR008	A	Jijirigol Valley, Taebaek-si, Gangwon-do, South Korea	4.VIII.2023	QB298396
9	B. haemorrhoidalis	H9	BHKR009	A	Jijirigol Valley, Taebaek-si, Gangwon-do, South Korea	4.VIII.2023	QB298397
10	B. haemorrhoidalis	H15	BHKR010	A	Jijirigol Valley, Taebaek-si, Gangwon-do, South Korea	4.VIII.2023	QB298398
11	B. haemorrhoidalis	H16	BHKR011	A	Jijirigol Valley, Taebaek-si, Gangwon-do, South Korea	4.VIII.2023	QB298399
12	B. haemorrhoidalis	H32	BHKR012	A	Jijirigol Valley, Taebaek-si, Gangwon-do, South Korea	4.VIII.2023	QB298400
13	B. haemorrhoidalis	H27	BHKR013	A	Buk-myeon, Yeongwol-gun, Gangwon-do, South Korea	19.VI.2025	QB298401
14	B. haemorrhoidalis	H4	BHKR014	A	Seo-myeon, Yangyang-gun, Gangwon-do, South Korea	13.VII.2025	QB298402
15	B. haemorrhoidalis	H6	BHKR015	A	Seo-myeon, Yangyang-gun, Gangwon-do, South Korea	13.VII.2025	QB298403
16	B. haemorrhoidalis	H17	BHKR016	A	Seo-myeon, Yangyang-gun, Gangwon-do, South Korea	13.VII.2025	QB298404
17	B. haemorrhoidalis	H7	BHKR017	A	Woljeongsa, Pyeongchang-gun, Gangwon-do, South Korea	11.VIII.2026	QB298405
18	B. haemorrhoidalis	H25	BHKR018	A	Woljeongsa, Pyeongchang-gun, Gangwon-do, South Korea	11.VIII.2026	QB298406
19	B. haemorrhoidalis	H33	BHKR019	A	Woljeongsa, Pyeongchang-gun, Gangwon-do, South Korea	11.VIII.2026	QB298407
20	B. haemorrhoidalis	H18	BHKR020	A	Sinheungsa, Sokcho-si, Gangwon-do, South Korea	17.VII.2026	QB298408
21	B. haemorrhoidalis	H8	BHKR021	A	Geumgangsan Hwaamsa, Goseong-gun, Gangwon-do, South Korea	18.VII.2026	QB298409
22	B. haemorrhoidalis	H10	BHKR022	A	Sutasa, Hongcheon-gun, Gangwon-do, South Korea	19.VII.2026	QB298410
23	B. haemorrhoidalis	H20	BHKR023	A	Sutasa, Hongcheon-gun, Gangwon-do, South Korea	19.VII.2026	QB298411
24	B. haemorrhoidalis	H21	BHKR024	A	Jijangjeongsa, Nonsan, Chungcheongnam-do, South Korea	21.VI.2026	QB298412
25	B. haemorrhoidalis	H2	BHKR025	A	Jijangjeongsa, Nonsan, Chungcheongnam-do, South Korea	21.VI.2026	QB298413
26	B. haemorrhoidalis	H3	BHKR026	A	Dodongseowon, Dalseong-gun, Daegu, South Korea	23.VII.2025	QB298414
27	B. haemorrhoidalis	H37	BHKR027	B	Dodongseowon, Dalseong-gun, Daegu, South Korea	23.VII.2025	QB298415
28	B. haemorrhoidalis	H41	BHKR028	B	Dodongseowon, Dalseong-gun, Daegu, South Korea	23.VII.2025	QB298416
29	B. haemorrhoidalis	H28	BHKR029	A	Dodongseowon, Dalseong-gun, Daegu, South Korea	3.VII.2026	QB298417
30	B. haemorrhoidalis	H31	BHKR030	A	Dodongseowon, Dalseong-gun, Daegu, South Korea	3.VII.2026	QB298418
31	B. haemorrhoidalis	H39	BHKR031	B	Dodongseowon, Dalseong-gun, Daegu, South Korea	3.VII.2026	QB298419
32	B. haemorrhoidalis	H32	BHKR032	A	Dodongseowon, Dalseong-gun, Daegu, South Korea	3.VII.2026	QB298420
33	B. haemorrhoidalis	H37	BHKR033	B	Dodongseowon, Dalseong-gun, Daegu, South Korea	3.VII.2026	QB298421
34	B. haemorrhoidalis	H29	BHKR034	A	Dodongseowon, Dalseong-gun, Daegu, South Korea	9.VII.2026	QB298422
35	B. haemorrhoidalis	H39	BHKR035	B	Dodongseowon, Dalseong-gun, Daegu, South Korea	9.VII.2026	QB298423
36	B. haemorrhoidalis	H12	BHKR036	A	Yugasa, Dalseong-gun, Daegu, South Korea	3.VII.2026	QB298424
37	B. haemorrhoidalis	H38	BHKR037	B	Yugasa, Dalseong-gun, Daegu, South Korea	3.VII.2026	QB298425
38	B. haemorrhoidalis	H38	BHKR038	B	Yugasa, Dalseong-gun, Daegu, South Korea	3.VII.2026	QB298426
39	B. haemorrhoidalis	H23	BHKR039	A	Yugasa, Dalseong-gun, Daegu, South Korea	3.VII.2026	QB298427
40	B. haemorrhoidalis	H44	BHKR040	B	Yugasa, Dalseong-gun, Daegu, South Korea	3.VII.2026	QB298428
41	B. haemorrhoidalis	H39	BHKR041	B	Yugasa, Dalseong-gun, Daegu, South Korea	3.VII.2026	QB298429
42	B. haemorrhoidalis	H23	BHKR042	A	Yugasa, Dalseong-gun, Daegu, South Korea	9.VII.2026	QB298430
43	B. haemorrhoidalis	H37	BHKR043	B	Yugasa, Dalseong-gun, Daegu, South Korea	9.VII.2026	QB298431
44	B. haemorrhoidalis	H37	BHKR044	B	Yugasa, Dalseong-gun, Daegu, South Korea	9.VII.2026	QB298432
45	B. haemorrhoidalis	H45	BHKR045	B	Yugasa, Dalseong-gun, Daegu, South Korea	9.VII.2026	QB298433
46	B. haemorrhoidalis	H37	BHKR046	B	Yugasa, Dalseong-gun, Daegu, South Korea	9.VII.2026	QB298434
47	B. haemorrhoidalis	H38	BHKR047	B	Yugasa, Dalseong-gun, Daegu, South Korea	9.VII.2026	QB298435
48	B. haemorrhoidalis	H37	BHKR048	B	Cheongdoeupseong, Cheongdo-gun, Gyeongsangbuk-do, South Korea	22.VII.2023	QB298436
49	B. haemorrhoidalis	H30	BHKR049	A	Simwonsa, Seongju-gun, Gyeongsangbuk-do, South Korea	15.VII.2026	QB298437
50	B. haemorrhoidalis	H38	BHKR050	B	Seongjusa, Changwon-si, Gyeongsangnam-do, South Korea	27.VII.2025	QB298438
51	B. haemorrhoidalis	H40	BHKR051	B	Seongjusa, Changwon-si, Gyeongsangnam-do, South Korea	27.VII.2025	QB298439
52	B. haemorrhoidalis	H19	BHKR052	A	Seongjusa, Changwon-si, Gyeongsangnam-do, South Korea	27.VII.2025	QB298440
53	B. haemorrhoidalis	H19	BHKR053	A	Seongjusa, Changwon-si, Gyeongsangnam-do, South Korea	27.VII.2025	QB298441
54	B. haemorrhoidalis	H42	BHKR054	B	Seongjusa, Changwon-si, Gyeongsangnam-do, South Korea	27.VII.2025	QB298442
55	B. haemorrhoidalis	H38	BHKR055	B	Seongjusa, Changwon-si, Gyeongsangnam-do, South Korea	27.VII.2025	QB298443
56	B. haemorrhoidalis	H36	BHKR056	A	Seongjusa, Changwon-si, Gyeongsangnam-do, South Korea	28.VI.2026	QB298444
57	B. haemorrhoidalis	H40	BHKR057	B	Seongjusa, Changwon-si, Gyeongsangnam-do, South Korea	28.VI.2026	QB298445
58	B. haemorrhoidalis	H14	BHKR058	A	Seongjusa, Changwon-si, Gyeongsangnam-do, South Korea	28.VI.2026	QB298446
59	B. haemorrhoidalis	H39	BHKR059	B	Seongjusa, Changwon-si, Gyeongsangnam-do, South Korea	28.VI.2026	QB298447
60	B. haemorrhoidalis	H36	BHKR060	A	Seongjusa, Changwon-si, Gyeongsangnam-do, South Korea	28.VI.2026	QB298448
61	B. haemorrhoidalis	H40	BHKR061	B	Seongjusa, Changwon-si, Gyeongsangnam-do, South Korea	28.VI.2026	QB298449
62	B. haemorrhoidalis	H40	BHKR062	B	Seongjusa, Changwon-si, Gyeongsangnam-do, South Korea	28.VI.2026	QB298450
63	B. haemorrhoidalis	H39	BHKR063	B	Seongjusa, Changwon-si, Gyeongsangnam-do, South Korea	28.VI.2026	QB298451
64	B. haemorrhoidalis	H32	BHKR064	A	Seongjusa, Changwon-si, Gyeongsangnam-do, South Korea	28.VI.2026	QB298452
65	B. haemorrhoidalis	H22	BHKR065	A	Seongjusa, Changwon-si, Gyeongsangnam-do, South Korea	28.VI.2026	QB298453
66	B. haemorrhoidalis	H38	BHKR066	B	Seongjusa, Changwon-si, Gyeongsangnam-do, South Korea	2.VII.2026	QB298454
67	B. haemorrhoidalis	H9	BHKR067	A	Seongjusa, Changwon-si, Gyeongsangnam-do, South Korea	2.VII.2026	QB298455
68	B. haemorrhoidalis	H40	BHKR068	B	Seongjusa, Changwon-si, Gyeongsangnam-do, South Korea	2.VII.2026	QB298456
69	B. haemorrhoidalis	H40	BHKR069	B	Seongjusa, Changwon-si, Gyeongsangnam-do, South Korea	6.VII.2026	QB298457
70	B. haemorrhoidalis	H38	BHKR070	B	Seongjusa, Changwon-si, Gyeongsangnam-do, South Korea	6.VII.2026	QB298458
71	B. haemorrhoidalis	H5	BHKR071	A	Seongjusa, Changwon-si, Gyeongsangnam-do, South Korea	9.VII.2026	QB298459
72	B. haemorrhoidalis	H40	BHKR072	B	Seongjusa, Changwon-si, Gyeongsangnam-do, South Korea	9.VII.2026	QB298460
73	B. haemorrhoidalis	H39	BHKR073	B	Seongjusa, Changwon-si, Gyeongsangnam-do, South Korea	12.VII.2026	QB298461
74	B. haemorrhoidalis	H43	BHKR074	B	Baekryeonsa, Muju-gun, Jeollabuk-do, South Korea	30.VII.2025	QB298462
75	B. haemorrhoidalis	H40	BHKR075	B	Wando Arboretum, Wando, Wando Is., Jeollanam-do	23.VII.2021	QB298463
76	B. haemorrhoidalis	H22	BHKR076	A	Jangsan-myeon, Shinan-gun, Jangsando Is., Jeollanam-do, South Korea	11.VIII.2026	QB298464
77	B. haemorrhoidalis	H46	-	B	Ibaraki, Japan	9.VIII.2019	LC619067
78	B. haemorrhoidalis	H1	-	A	Primorskiy Kray, Russia	11.VIII.1992	CERPA389-08
79	B. haemorrhoidalis	H48	-	C	Podlasie, N. Plaska, L. Trzy Kopce, Poland	-	PZ210913
80	B. haemorrhoidalis	H49	-	C	Holy Cross Mts., Swinia Gora, Poland	-	PZ211059
81	B. haemorrhoidalis	H47	-	C	Aland Islands, Alandia, Finstroem, Husoe, Finland	21.VII.2008	KJ962529
82	B. haemorrhoidalis	H47	-	C	South Tyrol, Etschtal, Burggrafenamt, Sankt Martin, Prantach, Italy	30.VI.2013	KM449022

### Sheet: Table S4
Table S4. Mean K2P genetic distances within and between mitochondrial subgroups
Mean pairwise Kimura two-parameter (K2P) genetic distance (%)
Mitochondrial subgroup	Sequences (n)	A	B	C
A	45	0.82	2.98	4.18
B	33	-	0.24	4.75
C	4	-	-	0.41
Notes
Diagonal values indicate mean within-subgroup distances; values above the diagonal indicate mean between-subgroup distances.
All genetic distances are expressed as percentages. Dashes indicate redundant comparisons omitted from the lower triangle.
Subgroups A–C correspond to the mitochondrial subgroups used in the main manuscript.
